# The genetic architecture underlying body-size traits plasticity over different temperatures and developmental stages in *Caenorhabditis elegans*

**DOI:** 10.1101/2021.04.21.440777

**Authors:** Muhammad I. Maulana, Joost A.G. Riksen, Basten L. Snoek, Jan E. Kammenga, Mark G. Sterken

## Abstract

Most ectotherms obey the temperature-size rule, meaning they grow larger in a colder environment. This raises the question of how the interplay between genes and temperature affect the body size of ectotherms. Despite the growing body of literature on the physiological life-history and molecular genetic mechanism underlying the temperature-size rule, the overall genetic architecture orchestrating this complex phenotype is not yet fully understood. One approach to identify genetic regulators of complex phenotypes is Quantitative Trait Locus (QTL) mapping. Here, we explore the genetic architecture of body size phenotypes, and plasticity of body-size phenotypes in different temperatures using *Caenorhabditis elegans* as a model ectotherm. We used 40 recombinant inbred lines (RILs) derived from N2 and CB4856, which were reared at four different temperatures (16°C, 20°C, 24°C, and 26°C) and measured at two developmental stages (L4 and adult). The animals were measured for body length, width at vulva, body volume, length/width ratio, and seven other body-size traits. The genetically diverse RILs varied in their body-size phenotypes with heritabilities ranging from 0.0 to 0.99. We detected 18 QTL underlying the body-size traits across all treatment combinations, with the majority clustering on Chromosome X. We hypothesize that the Chromosome X QTL could result from a known pleiotropic regulator – *npr-1 –* known to affect the body size of *C. elegans* through behavioral changes. We also found five plasticity QTL of body-size which three of them colocalized with some body-size QTL at certain temperature. In conclusion, our findings shed more light on multiple loci affecting body size plasticity and the possibility of co-regulation of traits and traits plasticity by the same loci under different environment.
