## Supplementary material for "The genetic architecture underlying body-size traits plasticity over different temperatures and developmental stages in *Caenorhabditis elegans*": Table S4

### Sheet: Sheet1
	Stage	Temp	trait	Vg	Ve	FDR0.05_REML	significant	Heritability	value
1	L4	16	Length buccal cavity	0.006	0.011	0.178	significant	Broad-sense	0.341
2	L4	16	Length isthmus	0.003	0.016	0.202	not significant	Broad-sense	0.143
3	L4	16	Length nematode	0.005	0.391	0.066	not significant	Broad-sense	0.013
4	L4	16	Length pharynx	0.003	0.007	0.168	significant	Broad-sense	0.298
5	L4	16	Length procorpus	0.011	0.009	0.193	significant	Broad-sense	0.542
6	L4	16	Length width ratio	1.121	0.008	0.984	significant	Broad-sense	0.993
7	L4	16	Surface nematode	0.037	0.029	0.178	significant	Broad-sense	0.558
8	L4	16	Surface postbulb	0.01	0.011	0.222	significant	Broad-sense	0.48
9	L4	16	Volume nematode	4.683	0.102	0.966	significant	Broad-sense	0.979
10	L4	16	Width at vulva	1.155	0.013	0.099	significant	Broad-sense	0.989
11	L4	16	Width pharynx	0.007	0.015	0.155	significant	Broad-sense	0.333
12	L4	20	Length buccal cavity	0.005	0.008	0.203	significant	Broad-sense	0.392
13	L4	20	Length isthmus	0.007	0.011	0.204	significant	Broad-sense	0.388
14	L4	20	Length nematode	0.006	0.008	0.168	significant	Broad-sense	0.423
15	L4	20	Length pharynx	0.001	0.003	0.172	not significant	Broad-sense	0.158
16	L4	20	Length procorpus	0.002	0.006	0.203	significant	Broad-sense	0.288
17	L4	20	Length width ratio	0.007	0.007	0.172	significant	Broad-sense	0.5
18	L4	20	Surface nematode	0.017	0.02	0.187	significant	Broad-sense	0.468
19	L4	20	Surface postbulb	0.013	0.021	0.222	significant	Broad-sense	0.387
20	L4	20	Volume nematode	0.029	0.048	0.191	significant	Broad-sense	0.376
21	L4	20	Width at vulva	0.005	0.007	0.184	significant	Broad-sense	0.423
22	L4	20	Width pharynx	0.002	0.008	0.156	significant	Broad-sense	0.202
23	L4	24	Length buccal cavity	0	0.009	0.198	not significant	Broad-sense	0
24	L4	24	Length isthmus	0.006	0.016	0.239	significant	Broad-sense	0.287
25	L4	24	Length nematode	0.013	0.023	0.189	significant	Broad-sense	0.353
26	L4	24	Length pharynx	0.002	0.008	0.192	significant	Broad-sense	0.234
27	L4	24	Length procorpus	0.005	0.017	0.487	not significant	Broad-sense	0.227
28	L4	24	Length width ratio	0.011	0.009	0.182	significant	Broad-sense	0.559
29	L4	24	Surface nematode	0.043	0.098	0.204	significant	Broad-sense	0.307
30	L4	24	Surface postbulb	0.016	0.015	0.196	significant	Broad-sense	0.516
31	L4	24	Volume nematode	0.099	0.215	0.191	significant	Broad-sense	0.316
32	L4	24	Width at vulva	0.014	0.027	0.181	significant	Broad-sense	0.35
33	L4	24	Width pharynx	0.007	0.018	0.193	significant	Broad-sense	0.267
34	L4	26	Length buccal cavity	0.013	0.016	0.194	significant	Broad-sense	0.441
35	L4	26	Length isthmus	0.01	0.017	0.214	significant	Broad-sense	0.359
36	L4	26	Length nematode	0.059	0.02	0.151	significant	Broad-sense	0.742
37	L4	26	Length pharynx	0.015	0.009	0.139	significant	Broad-sense	0.608
38	L4	26	Length procorpus	0.017	0.013	0.207	significant	Broad-sense	0.561
39	L4	26	Length width ratio	0.009	0.008	0.152	significant	Broad-sense	0.517
40	L4	26	Surface nematode	0.209	0.082	0.171	significant	Broad-sense	0.719
41	L4	26	Surface postbulb	0.08	0.062	0.18	significant	Broad-sense	0.566
42	L4	26	Volume nematode	0.639	0.231	0.164	significant	Broad-sense	0.734
43	L4	26	Width at vulva	0.08	0.031	0.166	significant	Broad-sense	0.725
44	L4	26	Width pharynx	0.037	0.025	0.148	significant	Broad-sense	0.598
45	Adult	16	Length buccal cavity	0.011	0.01	0.206	significant	Broad-sense	0.517
46	Adult	16	Length isthmus	0.006	0.015	0.21	significant	Broad-sense	0.294
47	Adult	16	Length nematode	0.015	0.011	0.158	significant	Broad-sense	0.585
48	Adult	16	Length pharynx	0.001	0.004	0.154	significant	Broad-sense	0.203
49	Adult	16	Length procorpus	0.003	0.01	0.205	significant	Broad-sense	0.239
50	Adult	16	Length width ratio	0.004	0.01	0.165	significant	Broad-sense	0.299
51	Adult	16	Surface nematode	0.093	0.03	0.19	significant	Broad-sense	0.754
52	Adult	16	Surface postbulb	0.009	0.014	0.183	significant	Broad-sense	0.39
53	Adult	16	Volume nematode	0.169	0.061	0.17	significant	Broad-sense	0.733
54	Adult	16	Width at vulva	0.022	0.008	0.176	significant	Broad-sense	0.745
55	Adult	16	Width pharynx	0.012	0.008	0.166	significant	Broad-sense	0.587
56	Adult	20	Length buccal cavity	0.002	0.006	0.19	significant	Broad-sense	0.281
57	Adult	20	Length isthmus	0.005	0.017	0.195	significant	Broad-sense	0.231
58	Adult	20	Length nematode	0.012	0.012	0.164	significant	Broad-sense	0.515
59	Adult	20	Length pharynx	0.001	0.004	0.17	significant	Broad-sense	0.208
60	Adult	20	Length procorpus	0.003	0.004	0.209	significant	Broad-sense	0.415
61	Adult	20	Length width ratio	0.007	0.007	0.168	significant	Broad-sense	0.484
62	Adult	20	Surface nematode	0.084	0.047	0.229	significant	Broad-sense	0.639
63	Adult	20	Surface postbulb	0.014	0.006	0.221	significant	Broad-sense	0.689
64	Adult	20	Volume nematode	0.197	0.08	0.181	significant	Broad-sense	0.712
65	Adult	20	Width at vulva	0.03	0.009	0.179	significant	Broad-sense	0.761
66	Adult	20	Width pharynx	0.02	0.011	0.161	significant	Broad-sense	0.65
67	Adult	24	Length buccal cavity	0.003	0.008	0.173	significant	Broad-sense	0.307
68	Adult	24	Length isthmus	0.006	0.011	0.171	significant	Broad-sense	0.349
69	Adult	24	Length nematode	0.027	0.019	0.183	significant	Broad-sense	0.58
70	Adult	24	Length pharynx	0.001	0.002	0.16	significant	Broad-sense	0.421
71	Adult	24	Length procorpus	0.002	0.005	0.171	significant	Broad-sense	0.254
72	Adult	24	Length width ratio	0.007	0.011	0.177	significant	Broad-sense	0.396
73	Adult	24	Surface nematode	0.116	0.055	0.19	significant	Broad-sense	0.678
74	Adult	24	Surface postbulb	0.011	0.015	0.187	significant	Broad-sense	0.428
75	Adult	24	Volume nematode	0.229	0.138	0.176	significant	Broad-sense	0.625
76	Adult	24	Width at vulva	0.027	0.017	0.173	significant	Broad-sense	0.618
77	Adult	24	Width pharynx	0.008	0.018	0.161	significant	Broad-sense	0.314
78	Adult	26	Length buccal cavity	0.007	0.007	0.194	significant	Broad-sense	0.517
79	Adult	26	Length isthmus	0.002	0.015	0.188	not significant	Broad-sense	0.098
80	Adult	26	Length nematode	0.024	0.012	0.17	significant	Broad-sense	0.665
81	Adult	26	Length pharynx	0.002	0.003	0.169	significant	Broad-sense	0.371
82	Adult	26	Length procorpus	0.004	0.006	0.182	significant	Broad-sense	0.393
83	Adult	26	Length width ratio	0.003	0.01	0.18	significant	Broad-sense	0.251
84	Adult	26	Surface nematode	0.115	0.044	0.21	significant	Broad-sense	0.724
85	Adult	26	Surface postbulb	0.004	0.027	0.192	not significant	Broad-sense	0.136
86	Adult	26	Volume nematode	0.252	0.082	0.176	significant	Broad-sense	0.755
87	Adult	26	Width at vulva	0.03	0.01	0.161	significant	Broad-sense	0.748
88	Adult	26	Width pharynx	0.01	0.014	0.164	significant	Broad-sense	0.42
89	L4	16	Length width ratio	0.01041	1.12329	0.10455	not significant	Narrow-sense	0.00918
90	L4	16	Length buccal cavity	0.00105	0.00983	0.28561	not significant	Narrow-sense	0.09646
91	L4	16	Length isthmus	0.00084	0.00763	0.28481	not significant	Narrow-sense	0.09886
92	L4	16	Length nematode	0.00585	0.01593	0.27501	not significant	Narrow-sense	0.26868
93	L4	16	Length pharynx	8e-05	0.00478	0.27	not significant	Narrow-sense	0.01661
94	L4	16	Length procorpus	0.00476	0.01035	0.28543	significant	Narrow-sense	0.3152
95	L4	16	Surface nematode	0.01409	0.04275	0.29503	not significant	Narrow-sense	0.24787
96	L4	16	Surface postbulb	0.00364	0.01081	0.29829	not significant	Narrow-sense	0.25209
97	L4	16	Volume nematode	0.29299	4.56348	0.10662	not significant	Narrow-sense	0.06033
98	L4	16	Width at vulva	0.02861	1.14739	0.101	not significant	Narrow-sense	0.02433
99	L4	16	Width pharynx	0.00064	0.01231	0.28208	not significant	Narrow-sense	0.04971
100	L4	20	Length width ratio	0.00369	0.00644	0.32406	significant	Narrow-sense	0.36419
101	L4	20	Length buccal cavity	0.00078	0.00707	0.30361	not significant	Narrow-sense	0.0994
102	L4	20	Length isthmus	0.00337	0.0075	0.3016	significant	Narrow-sense	0.31036
103	L4	20	Length nematode	0.00615	0.00306	0.29955	significant	Narrow-sense	0.66753
104	L4	20	Length pharynx	0.00015	0.00176	0.2591	not significant	Narrow-sense	0.07819
105	L4	20	Length procorpus	0.00091	0.00322	0.28144	not significant	Narrow-sense	0.22005
106	L4	20	Surface nematode	0.00613	0.01942	0.31719	not significant	Narrow-sense	0.24002
107	L4	20	Surface postbulb	0.00064	0.0227	0.33236	not significant	Narrow-sense	0.02737
108	L4	20	Volume nematode	0.00183	0.04546	0.32308	not significant	Narrow-sense	0.0386
109	L4	20	Width at vulva	0.00045	0.00686	0.31964	not significant	Narrow-sense	0.06156
110	L4	20	Width pharynx	0.0001	0.00505	0.29931	not significant	Narrow-sense	0.01977
111	L4	24	Length width ratio	0.01145	0.00347	0.35145	significant	Narrow-sense	0.76716
112	L4	24	Length buccal cavity	0.00033	0.00483	0.3097	not significant	Narrow-sense	0.06402
113	L4	24	Length isthmus	0.00248	0.0141	0.34127	not significant	Narrow-sense	0.14967
114	L4	24	Length nematode	0.00471	0.01659	0.28616	not significant	Narrow-sense	0.22124
115	L4	24	Length pharynx	0.00096	0.00397	0.31742	not significant	Narrow-sense	0.19479
116	L4	24	Length procorpus	3e-05	0.01213	0.26052	not significant	Narrow-sense	0.00258
117	L4	24	Surface nematode	0.00787	0.07266	0.32793	not significant	Narrow-sense	0.09769
118	L4	24	Surface postbulb	1e-05	0.02363	0.32525	not significant	Narrow-sense	0.00033
119	L4	24	Volume nematode	0.00505	0.17166	0.2835	not significant	Narrow-sense	0.02859
120	L4	24	Width at vulva	0.00027	0.02261	0.33824	not significant	Narrow-sense	0.01192
121	L4	24	Width pharynx	0.00081	0.01179	0.31631	not significant	Narrow-sense	0.06408
122	L4	26	Length width ratio	0.00081	0.01095	0.25244	not significant	Narrow-sense	0.06891
123	L4	26	Length buccal cavity	0.00111	0.01886	0.26811	not significant	Narrow-sense	0.05581
124	L4	26	Length isthmus	0.006	0.01181	0.29642	significant	Narrow-sense	0.33684
125	L4	26	Length nematode	0.00112	0.06269	0.32967	not significant	Narrow-sense	0.01753
126	L4	26	Length pharynx	0.0003	0.01715	0.30527	not significant	Narrow-sense	0.01714
127	L4	26	Length procorpus	6e-05	0.02278	0.28708	not significant	Narrow-sense	0.0025
128	L4	26	Surface nematode	0.00991	0.2185	0.29222	not significant	Narrow-sense	0.04339
129	L4	26	Surface postbulb	0.00668	0.09735	0.32969	not significant	Narrow-sense	0.06422
130	L4	26	Volume nematode	0.04883	0.62768	0.30883	not significant	Narrow-sense	0.07218
131	L4	26	Width at vulva	0.00348	0.08529	0.29466	not significant	Narrow-sense	0.03916
132	L4	26	Width pharynx	0.00273	0.04118	0.28755	not significant	Narrow-sense	0.0622
133	Adult	16	Length width ratio	0.00185	0.00573	0.29037	not significant	Narrow-sense	0.24442
134	Adult	16	Length buccal cavity	0.00107	0.01592	0.30846	not significant	Narrow-sense	0.0627
135	Adult	16	Length isthmus	0.00136	0.01343	0.28557	not significant	Narrow-sense	0.09211
136	Adult	16	Length nematode	0.00501	0.01391	0.28517	not significant	Narrow-sense	0.26476
137	Adult	16	Length pharynx	0.00066	0.00204	0.26238	not significant	Narrow-sense	0.24459
138	Adult	16	Length procorpus	0.00339	0.004	0.28405	significant	Narrow-sense	0.45832
139	Adult	16	Surface nematode	0.01343	0.0918	0.36613	not significant	Narrow-sense	0.12766
140	Adult	16	Surface postbulb	0.00077	0.01588	0.28647	not significant	Narrow-sense	0.04609
141	Adult	16	Volume nematode	0.01037	0.18716	0.34054	not significant	Narrow-sense	0.05251
142	Adult	16	Width at vulva	0.00028	0.02547	0.27137	not significant	Narrow-sense	0.01069
143	Adult	16	Width pharynx	0.00057	0.01486	0.28466	not significant	Narrow-sense	0.03673
144	Adult	20	Length width ratio	0.00374	0.00492	0.2856	significant	Narrow-sense	0.43195
145	Adult	20	Length buccal cavity	0.00025	0.00575	0.25875	not significant	Narrow-sense	0.04143
146	Adult	20	Length isthmus	0.0037	0.0127	0.26216	not significant	Narrow-sense	0.22564
147	Adult	20	Length nematode	0.00085	0.01531	0.32604	not significant	Narrow-sense	0.0527
148	Adult	20	Length pharynx	0.00062	0.00159	0.28711	not significant	Narrow-sense	0.2808
149	Adult	20	Length procorpus	0.00162	0.00169	0.25404	significant	Narrow-sense	0.48932
150	Adult	20	Surface nematode	0.0038	0.1021	0.30969	not significant	Narrow-sense	0.03587
151	Adult	20	Surface postbulb	0.00219	0.01631	0.32455	not significant	Narrow-sense	0.11816
152	Adult	20	Volume nematode	0.00982	0.21047	0.31137	not significant	Narrow-sense	0.04459
153	Adult	20	Width at vulva	0.00325	0.02861	0.30724	not significant	Narrow-sense	0.10204
154	Adult	20	Width pharynx	0.0022	0.02064	0.31256	not significant	Narrow-sense	0.09623
155	Adult	24	Length width ratio	0.00727	0.00509	0.2869	significant	Narrow-sense	0.58842
156	Adult	24	Length buccal cavity	0.00064	0.00664	0.29932	not significant	Narrow-sense	0.08824
157	Adult	24	Length isthmus	0.00252	0.0073	0.3114	not significant	Narrow-sense	0.25639
158	Adult	24	Length nematode	0.00268	0.03258	0.30093	not significant	Narrow-sense	0.07607
159	Adult	24	Length pharynx	0.00025	0.00172	0.2608	not significant	Narrow-sense	0.12545
160	Adult	24	Length procorpus	0.00025	0.00407	0.25143	not significant	Narrow-sense	0.05741
161	Adult	24	Surface nematode	0.00516	0.14323	0.30017	not significant	Narrow-sense	0.03478
162	Adult	24	Surface postbulb	0.00071	0.01761	0.28659	not significant	Narrow-sense	0.03858
163	Adult	24	Volume nematode	0.02225	0.27048	0.30585	not significant	Narrow-sense	0.07601
164	Adult	24	Width at vulva	0.00241	0.03175	0.28695	not significant	Narrow-sense	0.07049
165	Adult	24	Width pharynx	0.00143	0.01402	0.29911	not significant	Narrow-sense	0.09281
166	Adult	26	Length width ratio	0.00032	0.00785	0.28661	not significant	Narrow-sense	0.03867
167	Adult	26	Length buccal cavity	0.00242	0.00853	0.27132	not significant	Narrow-sense	0.2211
168	Adult	26	Length isthmus	0.00065	0.00887	0.2807	not significant	Narrow-sense	0.06782
169	Adult	26	Length nematode	0.0016	0.03067	0.27605	not significant	Narrow-sense	0.04968
170	Adult	26	Length pharynx	0.00037	0.00356	0.27325	not significant	Narrow-sense	0.09297
171	Adult	26	Length procorpus	0.00193	0.00399	0.25267	significant	Narrow-sense	0.32651
172	Adult	26	Surface nematode	0.00214	0.13844	0.31241	not significant	Narrow-sense	0.0152
173	Adult	26	Surface postbulb	0.00163	0.02214	0.29442	not significant	Narrow-sense	0.06856
174	Adult	26	Volume nematode	0.02603	0.27345	0.27824	not significant	Narrow-sense	0.08691
175	Adult	26	Width at vulva	0.00109	0.03473	0.29529	not significant	Narrow-sense	0.03053
176	Adult	26	Width pharynx	0.00143	0.01539	0.28109	not significant	Narrow-sense	0.08504
