## Supplementary material for "The genetic architecture underlying body-size traits plasticity over different temperatures and developmental stages in *Caenorhabditis elegans*": Table S5

### Sheet: Individual QTL
Simulation.type	Var_explained	QTL_detection.detected_true	QTL_detection.detected_false	QTL_detection.detected_not	QTL_detection.percentage_detected	QTL_detection.percentage_false	Effect_size_estimation_(quantiles).quantile_5	Effect_size_estimation_(quantiles).quantile_25	Effect_size_estimation_(quantiles).quantile_50	Effect_size_estimation_(quantiles).quantile_75	Effect_size_estimation_(quantiles).quantile_95	QTL-true_peak_location_distance_(quantiles).quantile_5	QTL-true_peak_location_distance_(quantiles).quantile_25	QTL-true_peak_location_distance_(quantiles).quantile_50	QTL-true_peak_location_distance_(quantiles).quantile_75	QTL-true_peak_location_distance_(quantiles).quantile_95
peak	0.2	9816	16968	46116	13.5	23.3	1.086	1.236	1.36	1.5	1.746	0	10000	90000	300001	1179998
peak	0.25	16062	21757	35081	22	29.8	0.977391	1.12348	1.24	1.37739	1.60348	0	10000	80000	309999	1229993
peak	0.3	23451	25309	24140	32.2	34.7	0.901538	1.04	1.15385	1.28462	1.5	0	10000	80000	300000	1179998
peak	0.35	31926	27350	13624	43.8	37.5	0.840816	0.97551	1.0898	1.21497	1.41497	0	10000	80000	300000	1219993
peak	0.4	39090	27222	6588	53.6	37.3	0.8	0.939024	1.05122	1.17317	1.35366	0	10000	80000	299999	1169998
peak	0.45	45212	24898	2790	62	34.2	0.776923	0.921978	1.03187	1.14615	1.31099	0	10000	80000	290001	1169998
peak	0.5	49869	21941	1090	68.4	30.1	0.774	0.918	1.021	1.126	1.282	0	10000	80000	290001	1169998
peak	0.55	53767	18741	392	73.8	25.7	0.781818	0.919091	1.01727	1.11273	1.25455	0	10000	80000	289999	1169998
peak	0.6	58058	14719	123	79.6	20.2	0.801619	0.923077	1.00972	1.09474	1.22186	0	10000	80000	289999	1169998
peak	0.65	61317	11540	43	84.1	15.8	0.816117	0.930403	1.00733	1.08645	1.19927	0	10000	80000	289999	1169998
peak	0.7	64606	8287	7	88.6	11.4	0.832787	0.934426	1.00459	1.0741	1.1777	0	10000	80000	289999	1169998
peak	0.75	67316	5584	0	92.3	7.7	0.849855	0.94029	1.00232	1.06551	1.15594	0	10000	70002	280000	1179998
peak	0.8	69846	3054	0	95.8	4.2	0.87	0.948	1.0015	1.055	1.134	0	10000	70002	280000	1179998
noise	0	0	28839	918861	0	3

### Sheet: Plasticity QTL
Simulation.type	Simulation.sigma	Simulation.var_explained	QTL_detection.detected_true	QTL_detection.detected_false	QTL_detection.detected_not	QTL_detection.percentage_detected	QTL_detection.percentage_false	Effect_size_estimation_(quantiles).quantile_5	Effect_size_estimation_(quantiles).quantile_25	Effect_size_estimation_(quantiles).quantile_50	Effect_size_estimation_(quantiles).quantile_75	Effect_size_estimation_(quantiles).quantile_95	QTL-true_peak_location_distance_(quantiles).quantile_5	QTL-true_peak_location_distance_(quantiles).quantile_25	QTL-true_peak_location_distance_(quantiles).quantile_50	QTL-true_peak_location_distance_(quantiles).quantile_75	QTL-true_peak_location_distance_(quantiles).quantile_95
peak	1	0.2	9816	16968	46116	13.5	23.3	1.086	1.236	1.36	1.5	1.746	0	10000	90000	300001	1179998
peak	1.15	0.25	16062	21757	35081	22	29.8	0.977391	1.12348	1.24	1.37739	1.60348	0	10000	80000	309999	1229993
peak	1.3	0.3	23451	25309	24140	32.2	34.7	0.901538	1.04	1.15385	1.28462	1.5	0	10000	80000	300000	1179998
peak	1.47	0.35	31926	27350	13624	43.8	37.5	0.840816	0.97551	1.0898	1.21497	1.41497	0	10000	80000	300000	1219993
peak	1.64	0.4	39090	27222	6588	53.6	37.3	0.8	0.939024	1.05122	1.17317	1.35366	0	10000	80000	299999	1169998
peak	1.82	0.45	45212	24898	2790	62	34.2	0.776923	0.921978	1.03187	1.14615	1.31099	0	10000	80000	290001	1169998
peak	2	0.5	49869	21941	1090	68.4	30.1	0.774	0.918	1.021	1.126	1.282	0	10000	80000	290001	1169998
peak	2.2	0.55	53767	18741	392	73.8	25.7	0.781818	0.919091	1.01727	1.11273	1.25455	0	10000	80000	289999	1169998
peak	2.47	0.6	58058	14719	123	79.6	20.2	0.801619	0.923077	1.00972	1.09474	1.22186	0	10000	80000	289999	1169998
peak	2.73	0.65	61317	11540	43	84.1	15.8	0.816117	0.930403	1.00733	1.08645	1.19927	0	10000	80000	289999	1169998
peak	3.05	0.7	64606	8287	7	88.6	11.4	0.832787	0.934426	1.00459	1.0741	1.1777	0	10000	80000	289999	1169998
peak	3.45	0.75	67316	5584	0	92.3	7.7	0.849855	0.94029	1.00232	1.06551	1.15594	0	10000	70002	280000	1179998
peak	4	0.8	69846	3054	0	95.8	4.2	0.87	0.948	1.0015	1.055	1.134	0	10000	70002	280000	1179998
noise	1	0	0	28839	918861	0	3
