## Supplementary material for "The genetic architecture underlying body-size traits plasticity over different temperatures and developmental stages in *Caenorhabditis elegans*": Table S6

### Sheet: Sheet1
	Stage:trait:temperature	qtl_chromosome	qtl_bp	qtl_bp_left	qtl_bp_right	qtl_significance	qtl_effect	qtl_R2_sm
1	Adult:Length.isthmus:24	V	14890015	14300015	18570028	3.54	-0.109	0.295182
2	Adult:Length.nematode:26	I	1509998	919997	1589998	4.53	0.242	0.372071
3	Adult:Length.pharynx:16	V	17960026	16540021	18570028	3.72	-0.059	0.309918
4	Adult:Length.pharynx:24	V	16030020	14290015	18570028	3.43	-0.048	0.286728
5	Adult:Length.procorpus:20	X	11020066	4890030	12440067	4.94	-0.08	0.401101
6	Adult:Length.procorpus:26	V	13620012	5140015	15060017	6.02	-0.112	0.481779
7	Adult:Length.Width.ratio:16	X	12560069	8460053	15080070	3.73	0.098	0.317666
8	Adult:Length.Width.ratio:20	IV	1000000	730000	2720002	4.21	-0.115	0.348257
9	Adult:Length.Width.ratio:24	X	13640070	10350060	13960069	3.65	0.123	0.304318
10	Adult:Surface.nematode:26	I	1539998	10000	1589998	3.51	0.455	0.321608
11	Adult:Volume.Nematode:26	I	1509998	919997	1589998	3.55	0.659	0.296708
12	L4:Length.nematode:20	X	4150024	3820019	4790030	6.46	0.137	0.499433
13	L4:Length.pharynx:20	IV	1280000	1070000	2200000	3.95	0.051	0.343014
14	L4:Length.procorpus:20	V	15060017	13390013	17520026	3.44	-0.074	0.307814
15	L4:Length.Width.ratio:20	X	6890040	6360036	12690072	5.15	0.134	0.442237
16	L4:Length.Width.ratio:24	X	11020066	8460053	12770070	6.49	0.178	0.530269
17	L4:Surface.nematode:20	X	4150024	3030010	5730035	4.27	0.189	0.352915
18	L4:Surface.postbulb:16	X	15650068	15070070	17718866	4.13	0.14	0.349788
