## Supplementary material for "The genetic architecture underlying body-size traits plasticity over different temperatures and developmental stages in *Caenorhabditis elegans*": Table S7

### Sheet: Sheet1
	trait	Vg	Ve	FDR0.05_REML	Stage	Temp.range	Significancy	Heritability.values	Heritability
	Length buccal cavity	0.004	0.007	0.233	Adult	16/20	Significant	0.365	Broad-sense
	Length isthmus	0.01	0.018	0.234	Adult	16/20	Significant	0.344	Broad-sense
	Length nematode	0.01	0.016	0.174	Adult	16/20	Significant	0.379	Broad-sense
	Length pharynx	0.001	0.003	0.19	Adult	16/20	Significant	0.192	Broad-sense
	Length procorpus	0	0.007	0.255	Adult	16/20	Not significant	0	Broad-sense
	Length width ratio	0.001	0.01	0.199	Adult	16/20	Not significant	0.051	Broad-sense
	Surface nematode	0.121	0.062	0.277	Adult	16/20	Significant	0.663	Broad-sense
	Surface postbulb	0.016	0.006	0.244	Adult	16/20	Significant	0.717	Broad-sense
	Volume nematode	0.224	0.128	0.194	Adult	16/20	Significant	0.635	Broad-sense
	Width at vulva	0.022	0.01	0.194	Adult	16/20	Significant	0.687	Broad-sense
	Width pharynx	0.011	0.01	0.178	Adult	16/20	Significant	0.539	Broad-sense
	Length buccal cavity	0.003	0.012	0.231	L4	16/20	Not significant	0.228	Broad-sense
	Length isthmus	0.001	0.017	0.264	L4	16/20	Not significant	0.076	Broad-sense
	Length nematode	0.002	0.021	0.145	L4	16/20	Not significant	0.085	Broad-sense
	Length pharynx	0.001	0.006	0.184	L4	16/20	Not significant	0.107	Broad-sense
	Length procorpus	0.002	0.009	0.254	L4	16/20	Not significant	0.195	Broad-sense
	Length width ratio	385.801	0.006	0.032	L4	16/20	Significant	1	Broad-sense
	Surface nematode	0	0.042	0.21	L4	16/20	Not significant	0	Broad-sense
	Surface postbulb	0	0.018	0.242	L4	16/20	Not significant	0	Broad-sense
	Volume nematode	0	0.17	0.205	L4	16/20	Not significant	0	Broad-sense
	Width at vulva	0.013	0.016	0.188	L4	16/20	Significant	0.452	Broad-sense
	Width pharynx	0.004	0.015	0.169	L4	16/20	Significant	0.195	Broad-sense
	Length buccal cavity	0	0.009	0.211	Adult	20/24	Not significant	0.049	Broad-sense
	Length isthmus	0.002	0.016	0.239	Adult	20/24	Not significant	0.125	Broad-sense
	Length nematode	0.017	0.013	0.198	Adult	20/24	Significant	0.563	Broad-sense
	Length pharynx	0	0.003	0.205	Adult	20/24	Not significant	0.105	Broad-sense
	Length procorpus	0.002	0.004	0.237	Adult	20/24	Significant	0.293	Broad-sense
	Length width ratio	0.002	0.009	0.21	Adult	20/24	Not significant	0.195	Broad-sense
	Surface nematode	0.144	0.038	0.323	Adult	20/24	Significant	0.791	Broad-sense
	Surface postbulb	0.01	0.013	0.264	Adult	20/24	Significant	0.425	Broad-sense
	Volume nematode	0.395	0.143	0.248	Adult	20/24	Significant	0.734	Broad-sense
	Width at vulva	0.023	0.011	0.219	Adult	20/24	Significant	0.683	Broad-sense
	Width pharynx	0.015	0.011	0.19	Adult	20/24	Significant	0.582	Broad-sense
	Length buccal cavity	0.001	0.008	0.221	L4	20/24	Not significant	0.151	Broad-sense
	Length isthmus	0	0.015	0.342	L4	20/24	Not significant	0	Broad-sense
	Length nematode	0.003	0.012	0.199	L4	20/24	Significant	0.205	Broad-sense
	Length pharynx	0.002	0.005	0.216	L4	20/24	Significant	0.257	Broad-sense
	Length procorpus	0.004	0.015	0.689	L4	20/24	Not significant	0.205	Broad-sense
	Length width ratio	0.003	0.008	0.227	L4	20/24	Significant	0.274	Broad-sense
	Surface nematode	0.017	0.039	0.236	L4	20/24	Significant	0.307	Broad-sense
	Surface postbulb	0.016	0.009	0.248	L4	20/24	Significant	0.632	Broad-sense
	Volume nematode	0.045	0.056	0.237	L4	20/24	Significant	0.446	Broad-sense
	Width at vulva	0.007	0.01	0.234	L4	20/24	Significant	0.387	Broad-sense
	Width pharynx	0.004	0.009	0.201	L4	20/24	Significant	0.339	Broad-sense
	Length buccal cavity	0.003	0.008	0.221	Adult	24/26	Significant	0.245	Broad-sense
	Length isthmus	0	0.015	0.201	Adult	24/26	Not significant	0.009	Broad-sense
	Length nematode	0.018	0.017	0.188	Adult	24/26	Significant	0.512	Broad-sense
	Length pharynx	0.002	0.002	0.188	Adult	24/26	Significant	0.434	Broad-sense
	Length procorpus	0.002	0.006	0.223	Adult	24/26	Significant	0.253	Broad-sense
	Length width ratio	0.007	0.012	0.206	Adult	24/26	Significant	0.368	Broad-sense
	Surface nematode	0.075	0.03	0.274	Adult	24/26	Significant	0.713	Broad-sense
	Surface postbulb	0.027	0.02	0.206	Adult	24/26	Significant	0.572	Broad-sense
	Volume nematode	0.231	0.125	0.223	Adult	24/26	Significant	0.649	Broad-sense
	Width at vulva	0.02	0.014	0.189	Adult	24/26	Significant	0.59	Broad-sense
	Width pharynx	0.009	0.014	0.184	Adult	24/26	Significant	0.384	Broad-sense
	Length buccal cavity	0	0.017	0.237	L4	24/26	Not significant	0	Broad-sense
	Length isthmus	0.002	0.024	0.285	L4	24/26	Not significant	0.092	Broad-sense
	Length nematode	0.014	0.034	0.194	L4	24/26	Significant	0.292	Broad-sense
	Length pharynx	0.006	0.011	0.19	L4	24/26	Significant	0.363	Broad-sense
	Length procorpus	0.01	0.007	0.319	L4	24/26	Significant	0.587	Broad-sense
	Length width ratio	0.007	0.006	0.21	L4	24/26	Significant	0.516	Broad-sense
	Surface nematode	0.083	0.324	0.216	L4	24/26	Not significant	0.204	Broad-sense
	Surface postbulb	0.074	0.144	0.257	L4	24/26	Significant	0.339	Broad-sense
	Volume nematode	1.04	2.549	0.178	L4	24/26	Significant	0.29	Broad-sense
	Width at vulva	0.047	0.05	0.198	L4	24/26	Significant	0.484	Broad-sense
	Width pharynx	0.02	0.03	0.207	L4	24/26	Significant	0.401	Broad-sense
	Length buccal cavity	0.00046	0.00782	0.25237	Adult	16/20	Not significant	0.05575	Narrow-sense
	Length isthmus	0.00136	0.01412	0.32039	Adult	16/20	Not significant	0.08804	Narrow-sense
	Length nematode	0.00248	0.01168	0.30424	Adult	16/20	Not significant	0.17512	Narrow-sense
	Length pharynx	0.0007	0.0018	0.24306	Adult	16/20	Significant	0.27888	Narrow-sense
	Length procorpus	0.00123	0.00246	0.2909	Adult	16/20	Significant	0.33217	Narrow-sense
	Length width ratio	5e-05	0.00404	0.27039	Adult	16/20	Not significant	0.01306	Narrow-sense
	Surface nematode	0.02204	0.07448	0.30879	Adult	16/20	Not significant	0.22839	Narrow-sense
	Surface postbulb	0.00309	0.01203	0.31148	Adult	16/20	Not significant	0.20441	Narrow-sense
	Volume nematode	0.03099	0.13604	0.32904	Adult	16/20	Not significant	0.18552	Narrow-sense
	Width at vulva	0.00407	0.01876	0.30897	Adult	16/20	Not significant	0.1783	Narrow-sense
	Width pharynx	0.00566	0.00851	0.30218	Adult	16/20	Significant	0.39946	Narrow-sense
	Length buccal cavity	0.00044	0.00845	0.34346	L4	16/20	Not significant	0.04996	Narrow-sense
	Length isthmus	0.00124	0.00578	0.37909	L4	16/20	Not significant	0.17662	Narrow-sense
	Length nematode	0.00103	0.01021	0.22065	L4	16/20	Not significant	0.09198	Narrow-sense
	Length pharynx	0.00025	0.00236	0.28695	L4	16/20	Not significant	0.09523	Narrow-sense
	Length procorpus	0.00144	0.00479	0.2888	L4	16/20	Not significant	0.23171	Narrow-sense
	Length width ratio	0.02898	0.58715	0.12178	L4	16/20	Not significant	0.04704	Narrow-sense
	Surface nematode	0.00031	0.01862	0.30175	L4	16/20	Not significant	0.01656	Narrow-sense
	Surface postbulb	0.00013	0.00799	0.33932	L4	16/20	Not significant	0.01544	Narrow-sense
	Volume nematode	0.00444	2.40417	0.12019	L4	16/20	Not significant	0.00184	Narrow-sense
	Width at vulva	0.01341	0.58886	0.12462	L4	16/20	Not significant	0.02226	Narrow-sense
	Width pharynx	0.00071	0.00777	0.28218	L4	16/20	Not significant	0.08404	Narrow-sense
	Length buccal cavity	0.00042	0.00419	0.26764	Adult	20/24	Not significant	0.0901	Narrow-sense
	Length isthmus	0.00181	0.00788	0.31911	Adult	20/24	Not significant	0.18647	Narrow-sense
	Length nematode	0.00019	0.01623	0.27761	Adult	20/24	Not significant	0.01164	Narrow-sense
	Length pharynx	0.00011	0.00154	0.29945	Adult	20/24	Not significant	0.06928	Narrow-sense
	Length procorpus	0.00012	0.00247	0.24905	Adult	20/24	Not significant	0.04692	Narrow-sense
	Length width ratio	0.00055	0.00711	0.29288	Adult	20/24	Not significant	0.07142	Narrow-sense
	Surface nematode	0.00118	0.09162	0.31772	Adult	20/24	Not significant	0.01268	Narrow-sense
	Surface postbulb	0.00061	0.01158	0.30804	Adult	20/24	Not significant	0.05007	Narrow-sense
	Volume nematode	0.01553	0.14491	0.30694	Adult	20/24	Not significant	0.09679	Narrow-sense
	Width at vulva	0.00024	0.02101	0.31443	Adult	20/24	Not significant	0.01119	Narrow-sense
	Width pharynx	0.00084	0.01501	0.26469	Adult	20/24	Not significant	0.05308	Narrow-sense
	Length buccal cavity	0.0003	0.00501	0.30024	L4	20/24	Not significant	0.05735	Narrow-sense
	Length isthmus	0.00094	0.01012	0.3419	L4	20/24	Not significant	0.08536	Narrow-sense
	Length nematode	0.00095	0.00857	0.27971	L4	20/24	Not significant	0.09988	Narrow-sense
	Length pharynx	0.0003	0.00276	0.28478	L4	20/24	Not significant	0.09707	Narrow-sense
	Length procorpus	0.00049	0.00625	0.31664	L4	20/24	Not significant	0.07315	Narrow-sense
	Length width ratio	0.0006	0.00541	0.28044	L4	20/24	Not significant	0.09956	Narrow-sense
	Surface nematode	0.00399	0.03138	0.28866	L4	20/24	Not significant	0.1127	Narrow-sense
	Surface postbulb	0.00031	0.01981	0.36788	L4	20/24	Not significant	0.01545	Narrow-sense
	Volume nematode	0.01005	0.07369	0.36018	L4	20/24	Not significant	0.12002	Narrow-sense
	Width at vulva	0.00034	0.0099	0.34161	L4	20/24	Not significant	0.03332	Narrow-sense
	Width pharynx	0.00073	0.00837	0.30053	L4	20/24	Not significant	0.08036	Narrow-sense
	Length buccal cavity	0.00111	0.00416	0.27631	Adult	24/26	Not significant	0.21111	Narrow-sense
	Length isthmus	0.00019	0.00634	0.29876	Adult	24/26	Not significant	0.02849	Narrow-sense
	Length nematode	0.0008	0.02721	0.26133	Adult	24/26	Not significant	0.02846	Narrow-sense
	Length pharynx	2e-05	0.00215	0.27415	Adult	24/26	Not significant	0.00849	Narrow-sense
	Length procorpus	6e-05	0.00368	0.27051	Adult	24/26	Not significant	0.01635	Narrow-sense
	Length width ratio	0.00144	0.00782	0.26535	Adult	24/26	Not significant	0.15524	Narrow-sense
	Surface nematode	0.00305	0.0956	0.30872	Adult	24/26	Not significant	0.03091	Narrow-sense
	Surface postbulb	0.00129	0.02365	0.2929	Adult	24/26	Not significant	0.05181	Narrow-sense
	Volume nematode	0.00459	0.22257	0.28861	Adult	24/26	Not significant	0.02021	Narrow-sense
	Width at vulva	0.00078	0.02609	0.29822	Adult	24/26	Not significant	0.02892	Narrow-sense
	Width pharynx	0.0012	0.01381	0.26779	Adult	24/26	Not significant	0.07975	Narrow-sense
	Length buccal cavity	0.00077	0.00724	0.34639	L4	24/26	Not significant	0.09598	Narrow-sense
	Length isthmus	0.00365	0.00985	0.33318	L4	24/26	Not significant	0.27034	Narrow-sense
	Length nematode	0.00122	0.01331	0.30748	L4	24/26	Not significant	0.08383	Narrow-sense
	Length pharynx	0.00054	0.00629	0.26808	L4	24/26	Not significant	0.07959	Narrow-sense
	Length procorpus	0.00073	0.00702	0.33144	L4	24/26	Not significant	0.09399	Narrow-sense
	Length width ratio	0.00142	0.00697	0.31205	L4	24/26	Not significant	0.16876	Narrow-sense
	Surface nematode	0.00081	0.0627	0.30767	L4	24/26	Not significant	0.01271	Narrow-sense
	Surface postbulb	0.00531	0.05557	0.30221	L4	24/26	Not significant	0.08721	Narrow-sense
	Volume nematode	0.01627	0.16476	0.31981	L4	24/26	Not significant	0.08985	Narrow-sense
	Width at vulva	0.00219	0.02555	0.34126	L4	24/26	Not significant	0.07893	Narrow-sense
	Width pharynx	0.00106	0.01509	0.29724	L4	24/26	Not significant	0.06562	Narrow-sense
