## Supplementary material for "The genetic architecture underlying body-size traits plasticity over different temperatures and developmental stages in *Caenorhabditis elegans*": Table S7

### Sheet: Sheet1
	transformation	Phenotype	qtl_chromosome	qtl_bp	qtl_marker	qtl_significance	qtl_effect	qtl_peak	qtl_marker_left	qtl_bp_left	qtl_marker_right	qtl_bp_right	qtl_R2_sm	measurement	trait	Temp.range
1	Adult:Length.procorpus	#N/A	X	12820070	684	3.47	0.065	684	681	12760070	694	13490070	0.289793		Adult:Length.procorpus_NA	16/20
2	Adult:Width.pharynx	#N/A	IV	2200000	378	3.93	-0.137	378	346	990000	396	2630002	0.326258		Adult:Width.pharynx_NA	16/20
3	Adult:Length.isthmus	#N/A	V	17960026	571	3.85	0.115	571	556	15060017	579	18570028	0.327189		Adult:Length.isthmus_NA	20/24
4	L4:Volume.Nematode	#N/A	I	2489998	39	3.03	-0.397	39	12	1429998	53	2879998	0.293584		L4:Volume.Nematode_NA	20/24
5	L4:Length.isthmus	#N/A	X	13640070	697	4.75	-0.148	697	681	12760070	701	13960069	0.413089		L4:Length.isthmus_NA	24/26
